# Intronic enhancer region governs transcript-specific BDNF expression in neurons

**DOI:** 10.1101/2020.11.25.398156

**Authors:** Jürgen Tuvikene, Eli-Eelika Esvald, Annika Rähni, Kaie Uustalu, Anna Zhuravskaya, Annela Avarlaid, Eugene V. Makeyev, Tõnis Timmusk

## Abstract

Brain-derived neurotrophic factor (BDNF) controls the survival, growth, and function of neurons both during the development and in the adult nervous system. BDNF gene is transcribed from several distinct promoters generating transcripts with alternative 5’ exons. BDNF transcripts initiated at the first cluster of exons have been associated with the regulation of body weight and various aspects of social behavior, but the mechanisms driving the expression of these transcripts have remained poorly understood. Here, we identify an evolutionarily conserved intronic enhancer region inside the BDNF gene that regulates both basal and stimulus-dependent expression of the BDNF transcripts starting from the first cluster of 5’ exons in neurons. We further uncover a functional E-box element in the enhancer region, linking the expression of BDNF and various pro-neural basic helix-loop-helix transcription factors. Collectively, our results shed new light on the cell type- and stimulus-specific regulation of the important neurotrophic factor BDNF.
