## Supplementary tables 1 and 2 for "Intronic enhancer region governs transcript-specific BDNF expression in neurons"

### Sheet: Supplementary table 1
Supplementary table 1
Primer sequences
rat
cDNA synthesis
rat HPRT1		AGCAAGTCTTTCAGTCCTGTC
rat BDNF enhancer III eRNA		CGAAAGCATCCCAACTCTGC
RT-qPCR
rat BDNF exon I	Forward	AACAAGACACATTACCTTCCAGCAT
	Reverse	CTCTTCTCACCTGGTGGAACATT
rat BDNF exon IIc	Forward	TGGTATACTGGGTTAACTTTGGGAAA
	Reverse	CACTCTTCTCACCTGGTGGAACTT
rat BDNF exon III	Forward	ATGCTTCATTGAGCCCAGTTC
	Reverse	CCGTGGACGTTTGCTTCTTTCA
rat BDNF exon IV	Forward	GCTGCCTTGATGTTTACTTTGA
	Reverse	GCAACCGAAGTATGAAATAACC
rat BDNF exon VI	Forward	GCTTTGTGTGGACCCTGAGTTC
	Reverse	CCGTGGACGTTTGCTTCTTTCAT
rat BDNF exon IXa	Forward	GGACTGTGCTGCTGACTTGAAAGGA
	Reverse	GAGTAAACGGTTTCTAAGCAAGTG
rat BDNF coding	Forward	GGCCCAACGAAGAAAACCAT
	Reverse	AGCATCACCCGGGAAGTGT
rat HPRT	Forward	CAGTCCCAGCGTCGTGATTA
	Reverse	AGCAAGTCTTTCAGTCCTGTC
rat cyclophilin B	Forward	AGATCGAAGTGGAGAAACCCTTTG
	Reverse	TAAAAATCAGGCCTGTGGAATGTG
rat +3 kb antisense eRNA	Forward	AAACGGGCAGTTGGATCAGA
	Reverse	GTAAACCCTGCCCTACGCTC
	ChIP-qPCR
Unrelated region (URR)	Forward	TAGACCCAGGAGGGAGTTATTTAAGAG
	Reverse	TTGGGAATGCAATGCAGTGTGTAC
BDNF +3 kb enhancer region	Forward	GGGCAGGGTTTACGGATCAA
	Reverse	GGAACTGTCTGTGCCCCATT
BDNF +21 kb control region	Forward	GCTGTGGGTTTGAACTGGTG
	Reverse	CCGTTTCCTAGTCCAGGCTC
BDNF promoter IV	Forward	GACAGCTCACGTCAAGGCAG
	Reverse	CAGTCCTCTCCTCGGTGAATG
in vitro promoter pulldown
rat +3 kb enhancer	Forward	AAGATTTCCAAAACTCAAGATTATTTTA
	Reverse	BIOTIN - ACAATTTCCTCCGCTCAACTG
rat +11 kb intron	Forward	AGACCTAAAGTTTTCTGACTTACAAG
	Reverse	BIOTIN - GCATTAGACAGACACAAAACCCAG
Plasmid mutagenesis
BDNF +3 kb enhancer Ebox mut	Forward	ACCCACCCTTCCCAGAACGTGCTGTTTTAAATAC
	Reverse	GTATTTAAAACAGCACGTTCTGGGAAGGGTGGGT
mouse
RT-qPCR
mouse BDNF exon I	Forward	AACAAGACACATTACCTTCCTGCAT
	Reverse	CTCTTCTCACCTGGTGGAACATT
mouse BDNF exon IIc	Forward	TGGTATACTGGGTTAACTTTGGGAAA
	Reverse	CACTCTTCTCACCTGGTGGAACTT
mouse BDNF exon III	Forward	ATGCTTCATTGAGCCCAGTTC
	Reverse	CCGTGGACGTTTACTTCTTTCA
mouse BDNF exon IV	Forward	GCTGCCTTGATGTTTACTTTGA
	Reverse	GCAACCGAAGTATGAAATAACC
mouse BDNF exon VI	Forward	GCTTTGTGTGGACCCTGAGTTC
	Reverse	CCGTGGACGTTTACTTCTTTCAT
mouse BDNF coding	Forward	GGCCCAACGAAGAAAACCAT
	Reverse	AGCATCACCCGGGAAGTGT
mouse CNOT4	Forward	CGCCACCCCAACCCTATACCA
	Reverse	GCCGAATGCTGCTTGCCAGT
PCR-based genotyping of mESC cell lines
mouse BDNF +3 kb enhancer flanking proximal	Forward	AGTTCAGGGACTTGCGTGC
	Reverse	TGAAATACCTTTGCTTTTGCGT
mouse BDNF +3 kb enhancer flanking distal	Forward	TGAGAACCTGGGGCAAATCG
	Reverse	GGAACATGGTCCCCAAGATCA
qPCR-based copy number measurement of mESC cell lines
mouse BDNF +3 kb enhancer 5' flank distal	Forward	ATTGAGCCCAGGTCCGAGT
	Reverse	CCGGGCTCTTCGATCTAGAAA
mouse BDNF +3 kb enhancer 5' flank proximal	Forward	AGTTCAGGGACTTGCGTGC
	Reverse	GCCTTACTCCGAAAGCTGCG
mouse BDNF +3 kb enhancer core region	Forward	ATGCAATTCCAAGCGTGCTG
	Reverse	CAGCCCTGCAGATCCGTATT
mouse BDNF +3 kb enhancer 3' flank proximal	Forward	ACGTCATCCTCTTACACCCAAG
	Reverse	TGAAATACCTTTGCTTTTGCGT
mouse BDNF +3 kb enhancer 3' flank distal	Forward	TCTGAACAGCACTGACTTGCC
	Reverse	GAGATACTTCTGAGGTAGCAGTTG
mouse Sox2 genomic region	Forward	CATGTCCTACTCGCAGCAGG
	Reverse	TGCTGATCATGTCCCGGAG

### Sheet: Supplementary table 2
Supplementary table 2
gRNA targeting sequences
rat
negative gRNA	GCTGATCTATCGCGGTCGTC
rat BDNF +3 kb enhancer gRNA 1	TCAGATCTACGCGAAAGGAG
rat BDNF +3 kb enhancer gRNA 2	TTTGTCTGACAGTTGAGCGG
rat BDNF +3 kb enhancer gRNA 3	GAGTGAGGAACGTTATGGAG
rat BDNF +3 kb enhancer gRNA 4	ATAGGCTGTTCGCCACACAA
rat BDNF +11 kb intron gRNA 1	CAGTATTTCTATGTAATGGG
rat BDNF +11 kb intron gRNA 2	AGGCTACCCTGGGTAAGTTG
rat BDNF +11 kb intron gRNA 3	CACAATCATAGAACGGAGCA
rat BDNF +11 kb intron gRNA 4	AATAATTAATTGTACTAGAG
mouse
mouse BDNF +3 kb enhancer gRNA 1	AAAGCATCCCAACTCTGCGC
mouse BDNF +3 kb enhancer gRNA 2	TTGTGTGGCGAACAGCCTAT
mouse BDNF +3 kb enhancer gRNA 3	TCTACGCGAAAGGAGCGGAG
mouse BDNF +3 kb enhancer gRNA 4	CCCAGCGGCAACCAGTTGGA
mouse BDNF +3 kb enhancer gRNA 5	GAGCAAGGCATGGCGCGGGA
mouse BDNF +3 kb enhancer gRNA 6	GGTATCATGTCTGGGCGACA
